# Analysis of long and short enhancers in melanoma cell states

**DOI:** 10.1101/2021.07.27.453936

**Authors:** David Mauduit, Liesbeth Minnoye, Ibrahim Ihsan Taskiran, Maxime de Waegeneer, Valerie Christiaens, Gert Hulselmans, Jonas Demeulemeester, Jasper Wouters, Stein Aerts

## Abstract

Understanding how enhancers drive cell type specificity and efficiently identifying them is essential for the development of innovative therapeutic strategies. In melanoma, the melanocytic (MEL) and the mesenchymal-like (MES) states present themselves with different responses to therapy, making the identification of specific enhancers highly relevant. Using massively parallel reporter assay (MPRA) in a panel of patient-derived melanoma lines (MM lines), we set to identify and decipher melanoma enhancers by first focusing on regions with state specific H3K27 acetylation close to differentially expressed genes. A more in-depth evaluation of those regions was then pursued by investigating the activity of ATAC-seq peaks found therein along with a full tiling of the acetylated regions with 190 bp sequences. Activity was observed in more than 60% of the selected regions and we were able to precisely locate the active regions within ATAC-seq peaks. Comparison of sequence content with activity, using the deep learning model DeepMEL2, revealed that AP-1 alone is responsible for the MES enhancer activity, while SOX and MITF both influence MEL enhancer activity with SOX being required to achieve high levels of activity. Overall, our MPRA assays shed light on the relationship between long and short sequences in terms of their sequence content, enhancer activity, and specificity as reporters across melanoma cell states.
