## Supplementary Table 2 - Primer list for "Analysis of long and short enhancers in melanoma cell states"

### Sheet: H3K27ac based library
Amplification of genomic sequences:
Name	Primer final
FOSL2_1_For	AGAACATTTCTCTGGGAATCTCATTCTGTTGTCAGGA
FOSL2_1_Rev	TACCGGCCAGTTAGGGTGAAACCTGTCTGCACTAA
SERPINE1_1_For	AGAACATTTCTCTGGCCATTCAGGGAGCACTAAAG
SERPINE1_1_Rev	TACCGGCCAGTTAGGGGAGGGAGGGAATCCAG
SERPINE1_2_For	AGAACATTTCTCTGGTGGCGTAATCTCGGTTCA
SERPINE1_2_Rev	TACCGGCCAGTTAGGTGGCCACATGGCTAAGA
SERPINE1_3_For	AGAACATTTCTCTGGAATTAGCCGAGCGTTATGG
SERPINE1_3_Rev	TACCGGCCAGTTAGGAAATTAGCCAGGTGTGGTG
SERPINE1_4_For	AGAACATTTCTCTGGAGAGTCTTGCTCTATCACCAG
SERPINE1_4_Rev	TACCGGCCAGTTAGGTGCAGTGGCACGATCA
SERPINE1_5_For	AGAACATTTCTCTGGTCCCAGGTTCAAGCAATTC
SERPINE1_5_Rev	TACCGGCCAGTTAGGCTCAAACAATCCTCTCACCTC
SERPINE1_6_For	AGAACATTTCTCTGGTGAGATGGGAGGATCTCTTG
SERPINE1_6_Rev	TACCGGCCAGTTAGGGCCTGAGGTGGGAGAAT
FGF2_1_For	AGAACATTTCTCTGGTGGATCTCACGAGCATAAGG
FGF2_1_Rev	TACCGGCCAGTTAGGACAGAGGCTGAGTCACAAA
FGF2_2_For	AGAACATTTCTCTGGAAACTCTCCGGTAGATAGGG
FGF2_2_Rev	TACCGGCCAGTTAGGACTGGATTGGTTACATCTTGG
FLNC_1_For	AGAACATTTCTCTGGGGCCTCTCTCACCAGAA
FLNC_1_Rev	TACCGGCCAGTTAGGGAGGATCCATTCTGCAACTT
FLNC_2_For	AGAACATTTCTCTGGGCCTGTAATCCCAGCTATTT
FLNC_2_Rev	TACCGGCCAGTTAGGGCTCTCTCTCCCTCCAG
FLNC_3_For	AGAACATTTCTCTGGGGGTGTGGATGGAGAACT
FLNC_3_Rev	TACCGGCCAGTTAGGAGGACTGACTCCTCTCTGA
HEG1_1_For	AGAACATTTCTCTGGGGGAATGGTTAAGGAAGTTACA
HEG1_1_Rev	TACCGGCCAGTTAGGGTTTCTCAGCGAATGGAAGA
MAP3K14_For	AGAACATTTCTCTGGAGTCCGAAGCTGAACTCT
MAP3K14_Rev	TACCGGCCAGTTAGGGGCTCTCATCATTCTCTCTTG
BLK_1_For	AGAACATTTCTCTGGGAGTAGCACACAGGGAATG
BLK_1_Rev	TACCGGCCAGTTAGGCCTGCAAATAGGCACATCT
BLK_2_For	AGAACATTTCTCTGGCACACACCACCACACAC
BLK_2_Rev	TACCGGCCAGTTAGGCAGGCTTCAGATTTGCCTAA
BLK_3_For	AGAACATTTCTCTGGCCTTCGTTCAGTCTCGTAATG
BLK_3_Rev	TACCGGCCAGTTAGGCCACTTGGGTGTCAACTTAG
BLK_4_For	AGAACATTTCTCTGGCAGGCTCAGGACTGTTTG
BLK_4_Rev	TACCGGCCAGTTAGGCAAGGCAGAATCTCGTACTT
BLK_5_For	AGAACATTTCTCTGGTATAGGTCTCCATGGCTGTG
BLK_5_Rev	TACCGGCCAGTTAGGAGGCCACGATCTGCTTAT
BLK_6_For	AGAACATTTCTCTGGCGAAGACATGACGCTAAGAG
BLK_6_Rev	TACCGGCCAGTTAGGAGAGGTGCAAGGGAGAG
COL1A2_1_For	AGAACATTTCTCTGGCCCACATAAATAATGCAGCTAGA
COL1A2_1_Rev	TACCGGCCAGTTAGGCACCGTTTCTTTGTATTTAAACAGG
COL5A1_1_For	AGAACATTTCTCTGGCCATGTGGCTGGGAAC
COL5A1_1_Rev	TACCGGCCAGTTAGGCTGCTCAGTGTAGAGGAATG
COL5A1_2_For	AGAACATTTCTCTGGCACACCCACCTTCAGTTTAG
COL5A1_2_Rev	TACCGGCCAGTTAGGGGGCTCTTCTCTCCACTAC
COL5A1_3_For	AGAACATTTCTCTGGCCTATCTGCCTGTGTTAATCG
COL5A1_3_Rev	TACCGGCCAGTTAGGCGAAGGTAGGTCCAGGTATAG
COL5A1_4_For	AGAACATTTCTCTGGGACCGGCAGTGGAATTT
COL5A1_4_Rev	TACCGGCCAGTTAGGTCCGTCTAACCTCAAGGAA
COL5A1_5_For	AGAACATTTCTCTGGGCAAGGGTTTGTTCATTGG
COL5A1_5_Rev	TACCGGCCAGTTAGGCTCTGAAGAGTGAGGCAATC
COL5A1_6_For	AGAACATTTCTCTGGCTCCGGAAGCAGAGGTAT
COL5A1_6_Rev	TACCGGCCAGTTAGGAATGCTCTGAACCTGCATC
COL5A1_7_For	AGAACATTTCTCTGGATTCATTCTGATTCCCTCCTTT
COL5A1_7_Rev	TACCGGCCAGTTAGGGGATTTGAAGGGCTGTAACT
COL5A1_8_For	AGAACATTTCTCTGGGGGATTCACTAATTGTCCCA
COL5A1_8_Rev	TACCGGCCAGTTAGGATTAAAGAAGGAACTGGAGGAG
SMURF2_1_For	AGAACATTTCTCTGGGTAGTAATTGAAGCTCATTTCATC
SMURF2_1_Rev	TACCGGCCAGTTAGGCAGGGTGGTCTTGAACTC
SMURF2_2_For	AGAACATTTCTCTGGGAAGCCTCTTAGAGTGTGTATAA
SMURF2_2_Rev	TACCGGCCAGTTAGGGCTGAGGCAGAAGGATTC
SMURF2_3_For	AGAACATTTCTCTGGTGGGCGTGGCCATA
SMURF2_3_Rev	TACCGGCCAGTTAGGGTGTCTGCCTGCAAAGTA
SMURF2_4_For	AGAACATTTCTCTGGTTCTTGTGCCTCAGCCT
SMURF2_4_Rev	TACCGGCCAGTTAGGGATCTTGACTCACTGCAACC
ALPK2_1_For	AGAACATTTCTCTGGAAGCACTTCCCTGCAAAT
ALPK2_1_Rev	TACCGGCCAGTTAGGAATCCAACCATTCACTCTCC
ALPK2_2_For	AGAACATTTCTCTGGGGAGAATCAGTTGAGCCTATG
ALPK2_2_Rev	TACCGGCCAGTTAGGCTGGTTTAGACCACTTCTGG
AXL_1_For	AGAACATTTCTCTGGGGCAGTGGGATGAGGA
AXL_1_Rev	TACCGGCCAGTTAGGCTAGGATGCTGTAGGCTTTG
AXL_2_For	AGAACATTTCTCTGGCCTGGCCAACATGACAAA
AXL_2_Rev	TACCGGCCAGTTAGGCGAGACTCTGTCTCTACCAA
ABCC3_1_For	AGAACATTTCTCTGGGAGGAAGGAACAACGTACAG
ABCC3_1_Rev	TACCGGCCAGTTAGGCACTCTCCTCTCGACTACAT
BDNF_1_For	AGAACATTTCTCTGGCATTCAACAAGTCCCTCCTAC
BDNF_1_Rev	TACCGGCCAGTTAGGGGGTTAGCTTATACGTGTGTT
GPR39_1_For	AGAACATTTCTCTGGGACATTTGGCTGTCCCTATG
GPR39_1_Rev	TACCGGCCAGTTAGGCAATGCCCTCATACTGCTAC
GPR39_2_For	AGAACATTTCTCTGGAGGATCATGGGTCACTTAGA
GPR39_2_Rev	TACCGGCCAGTTAGGCTTTCCATTTCCACCCTCTC
GPR39_3_For	AGAACATTTCTCTGGGAGTCAGAAATTGCAGGTAAAG
GPR39_3_Rev	TACCGGCCAGTTAGGAGCTAAGGTATGGTGTTAGAAG
EDN1_1_For	AGAACATTTCTCTGGATTCTGAGGTGCATTCCTC
EDN1_1_Rev	TACCGGCCAGTTAGGAAGTTCCTATATGGCCTGTG
EDN1_2_For	AGAACATTTCTCTGGTGATGTTGAGGGAGAGAGTT
EDN1_2_Rev	TACCGGCCAGTTAGGTGGGATGTGGTGGCAT
EDN1_3_For	AGAACATTTCTCTGGTGATCAGTGAACCGTATGC
EDN1_3_Rev	TACCGGCCAGTTAGGAGATGATAATAAGATGCTGTGG
CDH1_1_For	AGAACATTTCTCTGGTATAGGTGCCCAACACCA
CDH1_1_Rev	TACCGGCCAGTTAGGACTACATGCCAGGCTTAATG
CDH1_2_For	AGAACATTTCTCTGGCATCTTGTGAGTGACCTGTG
CDH1_2_Rev	TACCGGCCAGTTAGGGCCTGGATGATAAAGCAAGA
SOX10_1_For	AGAACATTTCTCTGGGTCTTCTGGCTGTTGGAAT
SOX10_1_Rev	TACCGGCCAGTTAGGACAGTGGCATGGAGACTA
SOX10_2_For	AGAACATTTCTCTGGGGCTTATCTTGGGCTTAGTC
SOX10_2_Rev	TACCGGCCAGTTAGGTACCAGACACCACACCTT
SOX10_3_For	AGAACATTTCTCTGGCACACCTGTCTAACCTTAACC
SOX10_3_Rev	TACCGGCCAGTTAGGCCTCCTTCAGCTCGATTCTA
SOX10_4_For	AGAACATTTCTCTGGCTAGTGTCATGGCTCCATCT
SOX10_4_Rev	TACCGGCCAGTTAGGCACGATCTCGGCTCACC
SOX10_5_For	AGAACATTTCTCTGGCACCATGCTCGGCTATTT
SOX10_5_Rev	TACCGGCCAGTTAGGAGTGCCTTTGCTTCCTTT
IRF4_1_For	AGAACATTTCTCTGGGGGTGCATTGAATATGTGTTT
IRF4_1_Rev	TACCGGCCAGTTAGGAACGTCATGGGACATTGG
GPM6B_1_For	AGAACATTTCTCTGGGAGAGAATGGCGTGAACC
GPM6B_1_Rev	TACCGGCCAGTTAGGGACTCTCCAAAGTAATCAACCT
GPM6B_2_For	AGAACATTTCTCTGGGATTTGGTGGGCCTTATCTC
GPM6B_2_Rev	TACCGGCCAGTTAGGGGTGCTACCTGTGTCTTTC
KIT_1_For	AGAACATTTCTCTGGAGCTGTAAGGAGGACATAGA
KIT_1_Rev	TACCGGCCAGTTAGGTTCAGGTACCAAGTCAATCAG
MLANA_1_For	AGAACATTTCTCTGGAGGTACTGAAGGAGATCGG
MLANA_1_Rev	TACCGGCCAGTTAGGGTGCTGTGCTAAACATTCATTA
SGCD_1_For	AGAACATTTCTCTGGTTCTTTAGAATAAGTTGCCAATG
SGCD_1_Rev	TACCGGCCAGTTAGGACAAATGTTGATCCAGCATAA
SGCD_2_For	AGAACATTTCTCTGGATCTTTGCTGACTGGTTCTATC
SGCD_2_Rev	TACCGGCCAGTTAGGCCTATGACCTTGACATCACTTT
SGCD_3_For	AGAACATTTCTCTGGGGGCAGATCTTGGGTATTT
SGCD_3_Rev	TACCGGCCAGTTAGGCAACAGGCATTAGAAGGTATTG
MITF_1_For	AGAACATTTCTCTGGGGTCAATAGGCAGGTTACAC
MITF_1_Rev	TACCGGCCAGTTAGGGTTTCCAATCCAGCCTTCA
TYR_1_For	AGAACATTTCTCTGGAGTGAGACATAAACCATACAATC
TYR_1_Rev	TACCGGCCAGTTAGGCCAAGCTATAACCAATTGAGC
TYR_2_For	AGAACATTTCTCTGGTTGTTGTGCTTACCATCACATTCC
TYR_2_Rev	TACCGGCCAGTTAGGCAACTCCTGAGACAGGGGAAAT
TYR_3_For	AGAACATTTCTCTGGAGCCTCTTTATGGTCTCTGA
TYR_3_Rev	TACCGGCCAGTTAGGGTACTCTGTTCATTGCAGTTTAG
RRAGD_1_For	AGAACATTTCTCTGGACGCTTACTCCCTCCTT
RRAGD_1_Rev	TACCGGCCAGTTAGGCTCAGGACCTTTCCCATTAG
Cloning:
Name	Primer
CHEQ-seq_lin_5’_For	CCTAACTGGCCGGTACCTGAG
CHEQ-seq_lin_5’_Rev	CCAGAGAAATGTTCTGGCACCTG
H3K27Ac_lib_intron_For	GGTGTGGCAGGCTTGAGAACATTTCTCTGG
H3K27Ac_lib_intron_Rev	TGTATGGCCAGATCTTACCGGCCAGTTAGG
CHEQ-seq_lin_Intron_For	AGATCTGGCCATACACTTGAGT
CHEQ-seq_lin_Intron_Rev	CAAGCCTGCCACACCTCA
Enhancer - barcode assignment:
Name	Primer
PacBio_5’_For	CTGTCCCCAGTGCAAGTG
PacBio_5’_Rev	TGGAAACTGACAATCTTAGC
PacBio_Intron_For	TGATGCCTTTGAGGGTGGC
PacBio_Intron_Rev	ACAGCTCCTCGCCCTTGCTCA

### Sheet: ATAC-seq based library
Amplification of genomic sequences:
Name	Primer
SERPINE1_1B_For	GAAGTGCCATTCCGCCTGACCTCCTGTTCCGGGGTCCAG
SERPINE1_1B_Rev	CACTGAGCCTCCACCTAGCCTCGATTCTTCTCCGTGACCAGTGCGGAGTCCCAGGGGGAA
SERPINE1_2_For	GAAGTGCCATTCCGCCTGACCTGGAATTTTGACCTAAGGGGGGTG
SERPINE1_2_Rev	CACTGAGCCTCCACCTAGCCTGGACTCGTCTCCGTGACCAGTGCGGCTGCTCACCAAGGC
BLK_3_For	GAAGTGCCATTCCGCCTGACCTCCCAGTGAGTTAGGAGATTCC
BLK_3_Rev	CACTGAGCCTCCACCTAGCCTTTGGCACGCTCCGTGACCAGTGCGCCCAGACTTCCATGC
COL5A1_1_For	GAAGTGCCATTCCGCCTGACCTCGTGTCCTCGCCCTC
COL5A1_1_Rev	CACTGAGCCTCCACCTAGCCTAACCTCTGCTCCGTGACCAGTGCGtaAGACAGGCAGCGT
GPR39_1_For	GAAGTGCCATTCCGCCTGACCTCGGTGGACGTGGGG
GPR39_1_Rev	CACTGAGCCTCCACCTAGCCTCCAGTTCCCTCCGTGACCAGTGCGGGGAGAGGGCGGAGG
CDH1_2_For	GAAGTGCCATTCCGCCTGACCTTTTTTTTTTTTGGTATTCAGGAGG
CDH1_2_Rev	CACTGAGCCTCCACCTAGCCTATGAATGCCTCCGTGACCAGTGCGGTTGTGGAATTCAGA
SOX10_3A_For	GAAGTGCCATTCCGCCTGACCTCTTTAGCCATGATGCCCTCT
SOX10_3A_Rev	CACTGAGCCTCCACCTAGCCTGTGAACAACTCCGTGACCAGTGCGGCACCCCGGCCTG
SOX10_5B_For	GAAGTGCCATTCCGCCTGACCTGACCTTGGAGCAAGCAGC
SOX10_5B_Rev	CACTGAGCCTCCACCTAGCCTATACTACCCTCCGTGACCAGTGCGCCGCGGCCGCCACGG
Cloning:
Name	Primer
CHEQ-seq_lin_For	AGGCTAGGTGGAGGCTCAGTGagctCCCTAGGGTACTTA
CHEQ-seq_lin_Rev	AGGTCAGGCGGAATGGCACTTCCAGAGAAATGTTCTGGCACCTG
STARR-seq_lin_For	AGGCTAGGTGGAGGCTCAGTGCGCTTCGAGCAGACATGATA
STARR-seq_lin_Rev	AGGTCAGGCGGAATGGCACTTCCACCGGTGCATGCTCTAGAT
Enhancer - barcode assignment:
Name	Primer
Enh-BC_ATAC_Stag=0_For	TCGTCGGCAGCGTCAGATGTGTATAAGAGACAGCGCACTGGTCACGGAG
Enh-BC_ATAC_Stag=1_For	TCGTCGGCAGCGTCAGATGTGTATAAGAGACAGTCGCACTGGTCACGGAG
Enh-BC_ATAC_Rev	GTCTCGTGGGCTCGGAGATGTGTATAAGAGACAGAATTAATTCGGGCCCCGGTC

### Sheet: Enhancer tiling library
Design:
Name	Sequence
Adaptor_LibA_5'	AGGTGCCAGAACATTTCTCT
Adaptor_LibA_3'	GCCTAACTGGCCGGTACCTG
Adaptor_LibB_5'	GCCTAACTGGCCGGTACCTG
Adaptor_LibB_3'	TGAGCTCCCTAGGGTACTTA
Cloning:
Name	Primer
Lib_A_amp_For	AGGTGCCAGAACATTTCTCT
Lib_A_amp_Rev	CAGGTACCGGCCAGTTAG
Lib_B_amp_For	GCCTAACTGGCCGgtacC
Lib_B_amp_Rev	TAAGTACCCTAGGGAGCTCA
CHEQseq_lin_A_For	GCCTAACTGGCCGgtacC
CHEQseq_lin_A_Rev	CCAGAGAAATGTTCTGGCACCTG
CHEQseq_lin_B_For	TGagctCCCTAGGGTACTTA
CHEQseq_lin_B_Rev	GGTACCGGCCAGTTAGGC
Enhancer - barcode assignment:
Name	Primer
Enh-BC_Tiling-A_Stag=0_For	TCGTCGGCAGCGTCAGATGTGTATAAGAGACAGTGCAGGTGCCAGAACATTTCTCT
Enh-BC_Tiling-A_Stag=1_For	TCGTCGGCAGCGTCAGATGTGTATAAGAGACAGGATGCAGGTGCCAGAACATTTCTCT
Enh-BC_Tiling-A_Stag=2_For	TCGTCGGCAGCGTCAGATGTGTATAAGAGACAGCGATGCAGGTGCCAGAACATTTCTCT
Enh-BC_Tiling-A_Stag=3_For	TCGTCGGCAGCGTCAGATGTGTATAAGAGACAGACTATGCAGGTGCCAGAACATTTCTCT
Enh-BC_Tiling-A_Stag=4_For	TCGTCGGCAGCGTCAGATGTGTATAAGAGACAGGTCGATGCAGGTGCCAGAACATTTCTCT
Enh-BC_Tiling-B_Stag=0_For	TCGTCGGCAGCGTCAGATGTGTATAAGAGACAGTGCCCTAACTGGCCGGTACC
Enh-BC_Tiling-B_Stag=1_For	TCGTCGGCAGCGTCAGATGTGTATAAGAGACAGATGCCCTAACTGGCCGGTACC
Enh-BC_Tiling_Rev	GTCTCGTGGGCTCGGAGATGTGTATAAGAGACAGCGAATTAATTCGGGCCCCGGTC

### Sheet: SOX-MITF combinations library
Cloning:
Name	Primer
CHEQ_comb_lin_For	CGCTTCGAGCAGACATGagctCCCTAGGGTACTTA
CHEQ_comb_lin_Rev	CACCGGTGCATGCTCTGGAGAGCGTATGTTAGTAC
CHEQ_comb_amp_For	ATCTAGAGCATGCACCGGTG
CHEQ_comb_amp_Rev	TATCATGTCTGCTCGAAGCG

### Sheet: Sequencing library preparation
Amplification of CHEQ-seq barcode placed upstream of the intron:
Name	Sequence
Cheq-seq_barcode_5'_round1_Stag=0_For	TCGTCGGCAGCGTCAGATGTGTATAAGAGACAGACTCGAGCCGAGCAGGCG
Cheq-seq_barcode_5'_round1_Stag=1_For	TCGTCGGCAGCGTCAGATGTGTATAAGAGACAGTACTCGAGCCGAGCAGGCG
Cheq-seq_barcode_5'_round1_Stag=2_For	TCGTCGGCAGCGTCAGATGTGTATAAGAGACAGGGACTCGAGCCGAGCAGGCG
Cheq-seq_barcode_5'_round1_Stag=3_For	TCGTCGGCAGCGTCAGATGTGTATAAGAGACAGCAGACTCGAGCCGAGCAGGCG
Cheq-seq_barcode_5'_round1_Rev	GTCTCGTGGGCTCGGAGATGTGTATAAGAGACAGGCGAATTAATTCGGGCCCCGGTC
Amplification of CHEQ-seq barcode placed downstream of the intron:
Name	Sequence
Cheq-seq_barcode_Intron_round1_Stag=0_For	TCGTCGGCAGCGTCAGATGTGTATAAGAGACAGGTCCACTCCCAGGTGGCG
Cheq-seq_barcode_Intron_round1_Stag=1_For	TCGTCGGCAGCGTCAGATGTGTATAAGAGACAGTGTCCACTCCCAGGTGGCG
Cheq-seq_barcode_Intron_round1_Stag=2_For	TCGTCGGCAGCGTCAGATGTGTATAAGAGACAGGGGTCCACTCCCAGGTGGCG
Cheq-seq_barcode_Intron_round1_Stag=3_For	TCGTCGGCAGCGTCAGATGTGTATAAGAGACAGCAGGTCCACTCCCAGGTGGCG
Cheq-seq_barcode_Intron_round1_Rev	GTCTCGTGGGCTCGGAGATGTGTATAAGAGACAGGTTTAAGCCTGCAGGCGACCTG
Amplification of enhancer from STARR-seq plasmid or transcript:
Name	Sequence
STARR-seq_Junction_cDNA_For	TCGTGAGGCACTGGGCAG*G*T*G*T*C
STARR-seq_Junction_plasmid_For	TTGCCTTTCTCTCCACAGGT
STARR-seq_Junction_Rev	CTTATCATGTCTGCTCGAAGC
Amplification of enhancer from STARR-seq plasmid or transcript:
Name	Sequence
STARR-seq_enhancer_Stag=0_For	TCGTCGGCAGCGTCAGATGTGTATAAGAGACAGTCGTGAGGCACTGGGCAG
STARR-seq_enhancer_Stag=1_For	TCGTCGGCAGCGTCAGATGTGTATAAGAGACAGTTCGTGAGGCACTGGGCAG
STARR-seq_enhancer_Stag=2_For	TCGTCGGCAGCGTCAGATGTGTATAAGAGACAGGGTCGTGAGGCACTGGGCAG
STARR-seq_enhancer_Rev	GTCTCGTGGGCTCGGAGATGTGTATAAGAGACAGCTTATCATGTCTGCTCGAAGC
Indexing PCR:
Name	Sequence
i5_Indexing_For	AATGATACGGCGACCACCGAGATCTACACNNNNNNNNTCGTCGGCAGCGTCAGATGTG
i7_Indexing_Rev	CAAGCAGAAGACGGCATACGAGATNNNNNNGTCTCGTGGGCTCGGAGATG*T
